# Comprehensive analysis of the host-virus interactome of SARS-CoV-2

**DOI:** 10.1101/2020.12.31.424961

**Authors:** Zhen Chen, Chao Wang, Xu Feng, Litong Nie, Mengfan Tang, Huimin Zhang, Yun Xiong, Samuel K. Swisher, Mrinal Srivastava, Junjie Chen

## Abstract

Host-virus protein-protein interaction is the key component of the severe acute respiratory syndrome coronavirus 2 (SARS-CoV-2) lifecycle. We conducted a comprehensive interactome study between the virus and host cells using tandem affinity purification and proximity labeling strategies and identified 437 human proteins as the high-confidence interacting proteins. Functional characterization and further validation of these interactions elucidated how distinct SARS-CoV-2 viral proteins participate in its lifecycle, and discovered potential drug targets to the treatment of COVID-19. The interactomes of two key SARS-CoV-2 encoded viral proteins, NSP1 and N protein, were compared with the interactomes of their counterparts in other human coronaviruses. These comparisons not only revealed common host pathways these viruses manipulate for their survival, but also showed divergent protein-protein interactions that may explain differences in disease pathology. This comprehensive interactome of coronavirus disease-2019 provides valuable resources for understanding and treating this disease.
