## Supplemental Table 3 for "Comprehensive analysis of the host-virus interactome of SARS-CoV-2"

### Sheet: Potential Drugs
Bait	Prey (drug target)	Drugs
E	AKT3	triciribine
M	FLT4	Sorafenib; Sunitinib; Vatalanib; TG-100801; Denibulin; ABT-869; IMC-1C11; Pazopanib; Axitinib; Regorafenib; Lenvatinib; Nintedanib; Fostamatinib; Selpercatinib; tivozanib
M	GUCY1B1	nitroprusside
M	IGF2R	Mecasermin; alpha-D-mannose 6-phosphate; Cerliponase alfa; Mecasermin rinfabate
M	MTHFR	Cyanocobalamin; Tetrahydrofolic acid
M	SLC12A4	Potassium chloride; Bumetanide
M	SREBF1	Doconexent; Omega-3-acid ethyl esters; Omega-3 fatty acids; Fish oil
M	TPD52L2	Phenethyl Isothiocyanate
N	CHD1	epirubicin
N	GSK3B	Lithium cation; 3-[3-(2,3-Dihydroxy-Propylamino)-Phenyl]-4-(5-Fluoro-1-Methyl-1h-Indol-3-Yl)-Pyrrole-2,5-Dione; SB-409513; AR-AO-14418; Staurosporine; Indirubin-3'-monoxime; 6-bromoindirubin-3'-oxime; Alsterpaullone; Phosphoaminophosphonic Acid-Adenylate Ester; 2-(1,3-benzodioxol-5-yl)-5-[(3-fluoro-4-methoxybenzyl)sulfanyl]-1,3,4-oxadiazole; 5-[1-(4-methoxyphenyl)-1H-benzimidazol-6-yl]-1,3,4-oxad…
N	MELK	Fostamatinib; OTS167
N	RPL26L1	(S)-3-phenyllactic acid; Anisomycin; Puromycin
N	RPS13	Artenimol
N	RPS17	Artenimol
N	RPS2	Artenimol
N	RPS6	Artenimol
N	RPS8	Artenimol
NSP1	MVK	Farnesyl thiopyrophosphate
NSP1	POLA1	Cladribine; Clofarabine; Fludarabine; Nelarabine
NSP1	POLA2	Dacarbazine
NSP1	PRIM1	alemtuzumab/cyclophosphamide/fludarabine phosphate
NSP1	PRIM2	alemtuzumab/cyclophosphamide/fludarabine phosphate
NSP1	PYCR1	NADH; Proline
NSP1	PYCR2	NADH; Proline
NSP10	DIABLO	Phenethyl Isothiocyanate
NSP10	PPIH	Proline
NSP12	DCD	Zinc; Zinc acetate; Zinc chloride; Zinc sulfate, unspecified form
NSP15	ANXA5	Fluocinolone acetonide; L-Alpha-Glycerophosphorylserine; L-thioproline; K201 free base; sn-glycero-3-phosphoethanolamine; 1,4-Dideoxy-O2-Sulfo-Glucuronic Acid; N,O6-Disulfo-Glucosamine; 1,4-Dideoxy-5-Dehydro-O2-Sulfo-Glucuronic Acid; Copper
NSP5	PCMT1	S-adenosyl-L-homocysteine
NSP6	APOB	Zinc chloride; Zinc sulfate, unspecified form; mipomersen
NSP6	ATP5F1B	Quercetin; 1-ACETYL-2-CARBOXYPIPERIDINE; AUROVERTIN B; Piceatannol; N1-(2-AMINO-4-METHYLPENTYL)OCTAHYDRO-PYRROLO[1,2-A] PYRIMIDINE; Phenethyl Isothiocyanate
NSP6	ATP5F1D	Isoflurane; Desflurane
NSP6	ATP5PO	Artenimol
NSP6	DHFR	NADH; Pyrimethamine; Methotrexate; Pemetrexed; Gentamicin; Proguanil; Trimetrexate; 2,4-Diamino-5-Methyl-6-[(3,4,5-Trimethoxy-N-Methylanilino)Methyl]Pyrido[2,3-D]Pyrimidine; 2,4-Diamino-6-[N-(2',5'-Dimethoxybenzyl)-N-Methylamino]Quinazoline; 6-(Octahydro-1h-Indol-1-Ylmethyl)Decahydroquinazoline-2,4-Diamine; N6-(2,5-Dimethoxy-Benzyl)-N6-Methyl-Pyrido[2,3-D]Pyrimidine-2,4,6-Triamine; 2,4-Diamino-6-…
NSP6	PHB2	Capsaicin; Rocaglamide; Didesmethylrocaglamide
NSP6	PHB2	Capsaicin; Rocaglamide; Didesmethylrocaglamide
NSP6	RDH12	Vitamin A
NSP6	RPS6KA6	Fostamatinib; PMD-026
NSP6	SIGMAR1	Amitriptyline; Remoxipride; Haloperidol; Dextromethorphan; Pentazocine; Cocaine; Hydrocodone; Dimethyltryptamine; Prasterone; Phencyclidine; Noscapine; Captodiame; Pentoxyverine; dihydrocodeine
NSP6	VDAC1	Aluminium monostearate; Cannabidiol; Medical Cannabis; Nabiximols
NSP6	VDAC2	Aluminium monostearate; PRLX 93936
NSP8	SKP1	1-naphthaleneacetic acid; (2S)-2-(1H-indol-3-yl)hexanoic acid; (2S)-2-(1H-indol-3-yl)pentanoic acid; (2S)-8-[(tert-butoxycarbonyl)amino]-2-(1H-indol-3-yl)octanoic acid; Indoleacetic acid
ORF10	SERPINB5	S,S-(2-Hydroxyethyl)Thiocysteine
ORF3a	LRP2	Urokinase; Insulin pork; Gentamicin
ORF3b	SORD	NADH; Cp-166572, 2-Hydroxymethyl-4-(4-N,N-Dimethylaminosulfonyl-1-Piperazino)-Pyrimidine
ORF7a	SLC5A2	Dapagliflozin; Canagliflozin; Empagliflozin; Ertugliflozin
ORF7b	BMPR1A	Dibotermin alfa
ORF7b	CDH2	N-ac-CHAVC-NH2
ORF7b	DDR1	Imatinib; Fostamatinib; imatinib/nilotinib
ORF7b	EGFR	Cetuximab; Lidocaine; Gefitinib; Erlotinib; Lapatinib; Panitumumab; Alvocidib; IGN311; Matuzumab; Vandetanib; Rindopepimut; Canertinib; Pelitinib; Varlitinib; AV-412; S-{3-[(4-ANILINOQUINAZOLIN-6-YL)AMINO]-3-OXOPROPYL}-L-CYSTEINE; PD-168393; Afatinib; Osimertinib; Necitumumab; Foreskin keratinocyte (neonatal); Depatuxizumab mafodotin; Icotinib; Neratinib; Dacomitinib; Fostamatinib; Zalutumumab; B…
ORF7b	ERBB2	Trastuzumab; Lapatinib; IGN311; Trastuzumab emtansine; Varlitinib; AV-412; Pertuzumab; Afatinib; Tucatinib; Tesevatinib; Fostamatinib; Brigatinib; Zanubrutinib
ORF7b	ERBB4	Afatinib; Fostamatinib; Brigatinib; Zanubrutinib; BMS-599626
ORF7b	VAMP2	Botulinum Toxin Type B; botulinum toxin type B
ORF8	COL18A1	collagenase clostridium histolyticum
ORF9b	HSPA8	Dasatinib; (2R,3R,4S,5R)-2-[6-amino-8-[(3,4-dichlorophenyl)methylamino]purin-9-yl]-5-(hydroxymethyl)oxolane-3,4-diol; Copper; Artenimol
S	A2M	Becaplermin; Cisplatin; Bacitracin; Zinc; Ocriplasmin; Silver; Zinc acetate; Zinc chloride; Zinc sulfate, unspecified form
N	RPL10	Artenimol
N	RPL19	(S)-3-phenyllactic acid; Anisomycin; Puromycin
N	RPL23A	(S)-3-phenyllactic acid; Anisomycin; Puromycin; Artenimol
N	RPS9	Artenimol
